# Complex system modelling reveals oxalate homeostasis is driven by diverse oxalate-degrading bacteria

**DOI:** 10.1101/2024.10.28.620613

**Authors:** Sromona D. Mukherjee, Carlos A. Batagello, Ava Adler, Jose Agudelo, Anna Zampini, Mangesh Suryavanshi, Andrew Nguyen, Teri Orr, Denise Dearing, Manoj Monga, Aaron W. Miller

## Abstract

Decades of research have made clear that host-associated microbiomes touch all facets of health. However, effective therapies that target the microbiome have been elusive given its inherent complexity. Here, we experimentally examined diet-microbe-host interactions through a complex systems framework, centered on dietary oxalate. Using multiple, independent molecular, animal, and *in vitro* experimental models, we found that microbiome composition influenced multiple oxalate-microbe-host interfaces. Importantly, administration of the oxalate-degrading specialist, *Oxalobacter formigenes,* was only effective against a poor oxalate-degrading microbiota background and gives critical new insights into why clinical intervention trials with this species exhibit variable outcomes. Data suggest that, while heterogeneity in the microbiome impacts multiple diet-host-microbe interfaces, metabolic redundancy among diverse microorganisms in specific diet-microbe axes is a critical variable that may impact the efficacy of bacteriotherapies, which can help guide patient and probiotic selection criteria in probiotic clinical trials.
