## Supplementary material for "Complex system modelling reveals oxalate homeostasis is driven by diverse oxalate-degrading bacteria": Table S2

### Sheet: gene_exp
Table S2. The number of host hepatic genes in each metabolic pathway that exhibited a significant increase or decrease in expression upon consumption of 1.5% oxalate.
Microbiome	tracking_id	gene	locus	Ave No Oxalate	Ave 1.5% Oxalate	log2(fold_change)	test_stat	p_value	FDR	direction	Protein	Gene ontology (biological process)	Gene ontology (cellular component)	Gene ontology (molecular function)
SWM	XLOC_000766	Spp2	3:37307748-37579096	3.89744	0.046197	-6.39858	-0.335453	5e-05	0.00590688	Down	Secreted phosphoprotein 24 (Fragment)	bone remodeling	extracellular region	unknown
SWM	XLOC_000242	Zap70	12:111758848-111813873	2.12314	0.04184	-5.66517	-0.336216	5e-05	0.00590688	Down	Tyrosine-protein kinase ZAP-70 (Fragment)	beta selection	cell-cell junction	ATP binding
SWM	XLOC_028591	Cd5l	6:127122965-127212411	2.02446	0.0425156	-5.5734	-0.161489	5e-05	0.00590688	Down	CD5 antigen-like (Apoptosis inhibitor expressed by macrophages) (mAIM) (Apoptosis inhibitory 6) (SP-alpha)	apoptotic process	cytoplasm	scavenger receptor activity
SWM	XLOC_052270	Ndufb11	3:27182964-27284608	54.9449	1.76651	-4.95901	-3.01937	5e-05	0.00590688	Down	NADH dehydrogenase [ubiquinone] 1 beta subcomplex subunit 11, mitochondrial (Complex I-ESSS) (CI-ESSS) (NADH-ubiquinone oxidoreductase ESSS subunit) (Neuronal protein 15.6) (Np15.6) (p15.6)	mitochondrial respiratory chain complex I assembly	integral component of membrane	unknown
SWM	XLOC_014654	Rft1	7:119760922-119849010	1.29615	0.0571921	-4.50227	-0.265954	5e-05	0.00590688	Down	Protein RFT1 homolog	carbohydrate transport	endoplasmic reticulum membrane	lipid transporter activity
SWM	XLOC_040594	Gm3375	11:3639784-3690477	11.5821	0.557754	-4.37612	-1.1918	5e-05	0.00590688	Down	unknown	unknown	unknown	unknown
SWM	XLOC_041694	Tarsl2	5:33634951-33678995	1.02634	0.109071	-3.23417	-0.490847	5e-05	0.00590688	Down	Probable threonine--tRNA ligase 2, cytoplasmic (EC 6.1.1.3) (Threonyl-tRNA synthetase) (ThrRS) (Threonyl-tRNA synthetase-like protein 2)	threonyl-tRNA aminoacylation	cytoplasm	ATP binding
SWM	XLOC_016014	Fam25c	11:61517248-61579687	3.88844	0.590921	-2.71816	-1.48144	5e-05	0.00590688	Down	Protein FAM25C	unknown	unknown	unknown
SWM	XLOC_008130	Leap2	17:53566860-53672720	8.2091	1.85957	-2.14226	-1.46723	5e-05	0.00590688	Down	Liver-expressed antimicrobial peptide 2 (LEAP-2)	defense response to bacterium	extracellular region	unknown
SWM	XLOC_053271	Prdx4	8:35367749-35388140	26.6387	7.05001	-1.91782	-3.26408	5e-05	0.00590688	Down	Peroxiredoxin-4 (Fragment)	4-hydroxyproline metabolic process	cytosol	antioxidant activity
SWM	XLOC_007693	Mrpl12	X:10707175-10719697	72.276	19.8756	-1.86252	-2.2074	5e-05	0.00590688	Down	39S ribosomal protein L12, mitochondrial (L12mt) (MRP-L12)	mitochondrial transcription	mitochondrial large ribosomal subunit	structural constituent of ribosome
SWM	XLOC_040191	Ccnd2	6:108577038-108666925	53.2437	18.9519	-1.49027	-2.52067	5e-05	0.00590688	Down	G1/S-specific cyclin-D2 (Fragment)	adult locomotory behavior	cyclin D2-CDK4 complex	unknown
SWM	XLOC_035338	Aacs	5:125475564-125517847	44.7957	16.0942	-1.47682	-2.34974	5e-05	0.00590688	Down	Acetoacetyl-CoA synthetase (EC 6.2.1.16)	adipose tissue development	cytosol	acetoacetate-CoA ligase activity
SWM	XLOC_046996	Ankrd37	8:45975527-46029477	2.40161	0	NA	nan	5e-05	0.00590688	Down	Ankyrin repeat domain-containing protein 37	unknown	cytoplasm	unknown
SWM	XLOC_010285	Slc25a47	X:48623412-48662294	1.22321	0	NA	nan	5e-05	0.00590688	Down	Solute carrier family 25 member 47	unknown	integral component of membrane	unknown
SWM	XLOC_031741	0610037L13Rik	16:98095052-98095432	7.72747	0	NA	nan	5e-05	0.00590688	Down	RIKEN cDNA 0610037L13 gene	unknown	unknown	unknown
SWM	XLOC_002201	Tyw5	12:98920573-98983238	1.11242	0	NA	nan	5e-05	0.00590688	Down	tRNA wybutosine-synthesizing protein 5 (EC 1.14.11.42) (tRNA(Phe) (7-(3-amino-3-carboxypropyl)wyosine(37)-C(2))-hydroxylase)	wybutosine biosynthetic process	unknown	iron ion binding
SWM	XLOC_033898	-	2:91071073-91071619	3.30154	0	NA	nan	5e-05	0.00590688	Down	unknown	unknown	unknown	unknown
SWM	XLOC_047019	-	5:87322395-87322857	3.19854	0	NA	nan	5e-05	0.00590688	Down	unknown	unknown	unknown	unknown
SWM	XLOC_003554	-	1:179831052-179831964	1.45818	0	NA	nan	5e-05	0.00590688	Down	unknown	unknown	unknown	unknown
SWM	XLOC_006208	-	1:194467979-194468321	73.9843	0	NA	nan	5e-05	0.00590688	Down	unknown	unknown	unknown	unknown
SWM	XLOC_020119	-	14:31866306-31866457	121.302	0	NA	nan	5e-05	0.00590688	Down	unknown	unknown	unknown	unknown
SWM	XLOC_020135	-	16:70998967-70999115	287.223	0	NA	nan	5e-05	0.00590688	Down	unknown	unknown	unknown	unknown
SWM	XLOC_022306	Rps14	17:27628167-27636862	444.001	951.25	1.09926	1.8632	5e-05	0.00590688	Up	40S ribosomal protein S14	erythrocyte differentiation	cytosolic small ribosomal subunit	mRNA 5'-UTR binding
SWM	XLOC_011468	Xrcc3	11:83746939-83752642	663.108	1421.64	1.10024	2.00737	5e-05	0.00590688	Up	DNA repair protein XRCC3 (X-ray repair cross-complementing protein 3)	DNA repair	cytoplasm	ATP binding
SWM	XLOC_017459	Lgals1	11:53350739-53423188	192.239	417.359	1.11839	1.86222	5e-05	0.00590688	Up	Galectin-1 (Gal-1) (14 kDa lectin) (Beta-galactoside-binding lectin L-14-I) (Galaptin) (Lactose-binding lectin 1) (Lectin galactoside-binding soluble 1) (S-Lac lectin 1)	apoptotic process	cell surface	carbohydrate binding
SWM	XLOC_019066	Eif4a2	7:28971371-28981864	123.61	272.874	1.14244	1.94689	5e-05	0.00590688	Up	Eukaryotic initiation factor 4A-II	cellular response to leukemia inhibitory factor	unknown	ATP-dependent RNA helicase activity
SWM	XLOC_043396	Eif3k	4:129591959-129600648	101.57	227.731	1.16486	2.03664	5e-05	0.00590688	Up	Eukaryotic translation initiation factor 3 subunit K	regulation of translational initiation	eukaryotic translation initiation factor 3 complex	ribosome binding
SWM	XLOC_026412	Rabepk	11:70525366-70527858	313.219	713.628	1.188	2.03536	5e-05	0.00590688	Up	Rab9 effector protein with kelch motifs	unknown	endosome membrane	unknown
SWM	XLOC_012145	Gm11361	13:97751111-97760965	493.411	1132.5	1.19865	2.07551	5e-05	0.00590688	Up	MCG116671	translation	ribosome	RNA binding
SWM	XLOC_008282	Epn2	4:41569774-41647594	113.905	266.464	1.22612	2.06514	5e-05	0.00590688	Up	Epsin-2	endocytosis	clathrin coat of endocytic vesicle	unknown
SWM	XLOC_010981	Nemf	19:3908760-3912797	181.505	425.086	1.22774	2.11908	5e-05	0.00590688	Up	Nuclear export mediator factor Nemf (Serologically defined colon cancer antigen 1 homolog)	nuclear export	nucleus	unknown
SWM	XLOC_016357	Psmb5	11:97703398-97713500	176.08	413.427	1.2314	2.07886	5e-05	0.00590688	Up	Proteasome subunit beta type-5 (EC 3.4.25.1) (Macropain epsilon chain) (Multicatalytic endopeptidase complex epsilon chain) (Proteasome chain 6) (Proteasome epsilon chain) (Proteasome subunit X)	proteasome-mediated ubiquitin-dependent protein catabolic process	centrosome	peptidase activity
SWM	XLOC_019562	Mzt2	10:128490858-128494145	458.265	1101.62	1.26537	2.11043	5e-05	0.00590688	Up	Mitotic-spindle organizing protein 2 (Mitotic-spindle organizing protein associated with a ring of gamma-tubulin 2B)	unknown	centrosome	unknown
SWM	XLOC_046046	Use1	4:116066939-116075097	697.802	1693.95	1.2795	2.21912	5e-05	0.00590688	Up	Vesicle transport protein USE1	unknown	endoplasmic reticulum	unknown
SWM	XLOC_051419	Rps24-ps3	6:71124609-71124963	121.931	296.177	1.2804	1.99821	5e-05	0.00590688	Up	unknown	unknown	unknown	unknown
SWM	XLOC_040030	Rpl32	1:39367841-39478755	438.388	1064.89	1.28042	2.14979	5e-05	0.00590688	Up	60S ribosomal protein L32	cellular response to dexamethasone stimulus	cytosolic large ribosomal subunit	structural constituent of ribosome
SWM	XLOC_040769	Rps5	9:66946085-66949516	166.062	405.679	1.28862	2.14341	5e-05	0.00590688	Up	40S ribosomal protein S5 [Cleaved into: 40S ribosomal protein S5, N-terminally processed]	regulation of translational fidelity	cytosolic small ribosomal subunit	mRNA binding
SWM	XLOC_028744	S100a10	3:90511033-90524581	256.241	634.327	1.30772	2.1224	5e-05	0.00590688	Up	Uncharacterized protein	unknown	integral component of membrane	calcium ion binding
SWM	XLOC_018276	Tsta3	4:45105207-45108114	44.9318	112.059	1.31846	2.01424	5e-05	0.00590688	Up	GDP-L-fucose synthase (EC 1.1.1.271) (GDP-4-keto-6-deoxy-D-mannose-3,5-epimerase-4-reductase) (Protein FX) (Red cell NADP(H)-binding protein) (Transplantation antigen P35B) (Tum-P35B antigen)	'de novo' GDP-L-fucose biosynthetic process	unknown	coenzyme binding
SWM	XLOC_041146	Rps16	10:80292452-80294114	1452.2	3648.55	1.32908	2.13331	5e-05	0.00590688	Up	40S ribosomal protein S16	cellular response to leukemia inhibitory factor	cytosolic small ribosomal subunit	RNA binding
SWM	XLOC_006118	Myl6	17:56175552-56184185	59.7204	151.88	1.34664	1.9909	5e-05	0.00590688	Up	Myosin light polypeptide 6 (17 kDa myosin light chain) (LC17) (Myosin light chain 3) (MLC-3) (Myosin light chain alkali 3) (Myosin light chain A3) (Smooth muscle and nonmuscle myosin light chain alkali 6)	muscle contraction	brush border	actin-dependent ATPase activity
SWM	XLOC_052377	Rpl39	11:114668523-114672331	497.073	1278.62	1.36306	2.34475	5e-05	0.00590688	Up	60S ribosomal protein L39	antibacterial humoral response	cytosolic large ribosomal subunit	RNA binding
SWM	XLOC_016432	Gjb2	7:140093394-140102441	105.546	271.658	1.36392	2.2596	5e-05	0.00590688	Up	Gap junction protein	cell communication	connexin complex	unknown
SWM	XLOC_006803	B9d1	5:137981408-137991543	784.532	2036.25	1.37601	2.07244	5e-05	0.00590688	Up	B9 domain-containing protein 1 (Fragment)	camera-type eye development	membrane	hedgehog receptor activity
SWM	XLOC_033148	Dio1	7:127256958-127260709	92.4545	241.511	1.38527	2.27822	5e-05	0.00590688	Up	Iodothyronine deiodinase	hormone biosynthetic process	unknown	thyroxine 5'-deiodinase activity
SWM	XLOC_046164	Ndufb7	X:20615236-20650901	281.881	740.298	1.39302	2.19893	5e-05	0.00590688	Up	NADH dehydrogenase [ubiquinone] 1 beta subcomplex subunit 7 (Complex I-B18) (CI-B18) (NADH-ubiquinone oxidoreductase B18 subunit)	mitochondrial respiratory chain complex I assembly	mitochondrial inner membrane	NADH dehydrogenase (ubiquinone) activity
SWM	XLOC_006270	Gm11946	4:3973091-3973595	1354.15	3561.57	1.39513	2.35491	5e-05	0.00590688	Up	unknown	unknown	unknown	unknown
SWM	XLOC_008555	Rpl23a	11:98001507-98030492	861.151	2294.02	1.41354	2.20997	5e-05	0.00590688	Up	60S ribosomal protein L23a	ribosomal large subunit assembly	cytosolic large ribosomal subunit	large ribosomal subunit rRNA binding
SWM	XLOC_007579	Rpl38	X:134585653-134588062	263.08	708.445	1.42915	2.43573	5e-05	0.00590688	Up	60S ribosomal protein L38	90S preribosome assembly	cytosolic large ribosomal subunit	RNA binding
SWM	XLOC_018265	9030619P08Rik	6:116624015-116741284	119.655	324.737	1.4404	2.21879	5e-05	0.00590688	Up	Uncharacterized protein	unknown	unknown	unknown
SWM	XLOC_023011	Fau	14:34351697-34358242	113.404	308.165	1.44223	2.25368	5e-05	0.00590688	Up	Ubiquitin-like protein FUBI (Monoclonal non-specific suppressor factor beta) (MNSF-beta)	antibacterial humoral response	cytosolic small ribosomal subunit	unknown
SWM	XLOC_009749	Gm22513	8:129252997-129253594	55.2929	150.892	1.44835	2.31224	5e-05	0.00590688	Up	unknown	unknown	unknown	unknown
SWM	XLOC_020823	Rpl36	2:38996712-39016057	402.655	1099.28	1.44894	1.99129	5e-05	0.00590688	Up	60S ribosomal protein L36	cytoplasmic translation	cytosolic large ribosomal subunit	RNA binding
SWM	XLOC_027453	Cst3	10:110919788-110939622	31.62	87.1833	1.46321	2.05231	5e-05	0.00590688	Up	Cystatin (Fragment)	unknown	unknown	cysteine-type endopeptidase inhibitor activity
SWM	XLOC_023974	Usmg5	8:71366847-71369869	80.1252	223.859	1.48226	2.41719	5e-05	0.00590688	Up	Up-regulated during skeletal muscle growth protein 5 (Diabetes-associated protein in insulin-sensitive tissues)	unknown	integral component of membrane	unknown
SWM	XLOC_028647	Dpm3	4:107291464-107307169	27.1944	76.7989	1.49778	2.36228	5e-05	0.00590688	Up	Dolichol-phosphate mannosyltransferase subunit 3 (Dolichol-phosphate mannose synthase subunit 3) (DPM synthase subunit 3) (Dolichyl-phosphate beta-D-mannosyltransferase subunit 3) (Mannose-P-dolichol synthase subunit 3) (MPD synthase subunit 3)	GPI anchor biosynthetic process	dolichol-phosphate-mannose synthase complex	dolichyl-phosphate beta-D-mannosyltransferase activity
SWM	XLOC_045780	Zdhhc2	1:36761797-36782818	11.3803	32.1737	1.49935	2.09276	5e-05	0.00590688	Up	Palmitoyltransferase ZDHHC2 (EC 2.3.1.225) (Zinc finger DHHC domain-containing protein 2) (DHHC-2)	protein palmitoylation	endoplasmic reticulum	palmitoyltransferase activity
SWM	XLOC_035208	Tbx3	7:65644888-65701913	49.567	141.618	1.51455	2.18414	5e-05	0.00590688	Up	T-box transcription factor TBX3 (T-box protein 3)	animal organ morphogenesis	nucleus	DNA binding transcription factor activity
SWM	XLOC_010234	Serpina3c	12:104028768-104044443	6.22892	18.0525	1.53514	2.29542	5e-05	0.00590688	Up	Serine (Or cysteine) peptidase inhibitor, clade A, member 3C	unknown	extracellular space	unknown
SWM	XLOC_030162	S100a1	7:12922289-12926686	561.523	1666.53	1.56943	2.47885	5e-05	0.00590688	Up	Protein S100-A1 (S-100 protein alpha chain) (S-100 protein subunit alpha) (S100 calcium-binding protein A1)	negative regulation of transcription by RNA polymerase II	A band	ATPase binding
SWM	XLOC_048544	Rps27l	3:90212521-90213651	2306.64	6850.25	1.57036	2.60517	5e-05	0.00590688	Up	40S ribosomal protein S27-like	activation of cysteine-type endopeptidase activity involved in apoptotic process	cytosolic small ribosomal subunit	cysteine-type endopeptidase activator activity involved in apoptotic process
SWM	XLOC_033564	Rpl11	17:28328470-28331201	493.661	1477.62	1.58168	2.57486	5e-05	0.00590688	Up	60S ribosomal protein L11	cytoplasmic translation	cytoplasm	5S rRNA binding
SWM	XLOC_006123	Rpl41	X:37082519-37085402	162.611	486.862	1.58209	2.61288	5e-05	0.00590688	Up	60S ribosomal protein L41	cytoplasmic translation	cytosolic large ribosomal subunit	mRNA 3'-UTR binding
SWM	XLOC_007216	Supt4a	3:149982947-150073619	315.7	948.858	1.58764	2.29477	5e-05	0.00590688	Up	MCG7669, isoform CRA_b (Suppressor of Ty 4A)	negative regulation of transcription elongation from RNA polymerase II promoter	nucleus	zinc ion binding
SWM	XLOC_024885	Metap1d	14:41151228-41166864	141.202	426.959	1.59634	2.47192	5e-05	0.00590688	Up	Methionine aminopeptidase 1D, mitochondrial (MAP 1D) (MetAP 1D) (EC 3.4.11.18) (Methionyl aminopeptidase type 1D, mitochondrial) (Peptidase M 1D)	unknown	intracellular membrane-bounded organelle	aminopeptidase activity
SWM	XLOC_046417	Tmem208	9:21920795-21948907	999.986	3028.35	1.59855	2.39918	5e-05	0.00590688	Up	Transmembrane protein 208	autophagy	endoplasmic reticulum membrane	unknown
SWM	XLOC_011368	Serpina12	11:16257723-16508484	103.745	314.816	1.60147	2.28737	5e-05	0.00590688	Up	Serpin A12 (Visceral adipose tissue-derived serine protease inhibitor) (Vaspin) (Visceral adipose-specific serpin)	negative regulation of gluconeogenesis	extracellular space	serine-type endopeptidase inhibitor activity
SWM	XLOC_048845	Rbp1	6:48504336-48572789	764.993	2411.72	1.65654	2.48797	5e-05	0.00590688	Up	Retinol-binding protein 1 (Cellular retinol-binding protein) (CRBP) (Cellular retinol-binding protein I) (CRBP-I) (mCRBPI)	lipid homeostasis	cell body	all-trans-retinol binding
SWM	XLOC_012728	Gm4149	7:3181092-3181973	32.6968	104.378	1.6746	2.57197	5e-05	0.00590688	Up	unknown	unknown	unknown	unknown
SWM	XLOC_005976	Lyz2	15:78926724-78930465	30.8477	99.4177	1.68834	2.48288	5e-05	0.00590688	Up	Lysozyme C-2 (EC 3.2.1.17) (1,4-beta-N-acetylmuramidase C) (Lysozyme C type M)	cell wall macromolecule catabolic process	cytoplasm	hydrolase activity, acting on glycosyl bonds
SWM	XLOC_042707	Mrpl23	4:155802877-155809975	64.8571	210.734	1.70009	2.33899	5e-05	0.00590688	Up	39S ribosomal protein L23, mitochondrial	translation	ribosome	structural constituent of ribosome
SWM	XLOC_019159	Stfa2l1	X:73787027-73790997	190.705	620.608	1.70234	2.54113	5e-05	0.00590688	Up	Stefin A2 protein	unknown	intracellular	cysteine-type endopeptidase inhibitor activity
SWM	XLOC_023510	Gstp1	3:107877228-107898686	20.2903	67.5885	1.73598	2.43173	5e-05	0.00590688	Up	Glutathione S-transferase P 1 (Gst P1) (EC 2.5.1.18) (GST YF-YF) (GST class-pi) (GST-piB) (Preadipocyte growth factor)	animal organ regeneration	cytoplasm	dinitrosyl-iron complex binding
SWM	XLOC_021660	Mydgf	4:61670176-61674136	46.1031	159.881	1.79406	2.27763	5e-05	0.00590688	Up	Myeloid-derived growth factor (MYDGF) (Interleukin-25) (IL-25) (Stromal cell-derived growth factor SF20)	angiogenesis	endoplasmic reticulum-Golgi intermediate compartment	unknown
SWM	XLOC_053235	Gm6472	15:81972389-81972845	158.294	568.245	1.84391	3.03377	5e-05	0.00590688	Up	unknown	unknown	unknown	unknown
SWM	XLOC_003125	Gm16418	5:3236430-3236868	575.417	2094.36	1.86383	2.89284	5e-05	0.00590688	Up	unknown	unknown	unknown	unknown
SWM	XLOC_004295	Rps15	18:60774450-60800944	492.493	1902.12	1.94943	2.87883	5e-05	0.00590688	Up	40S ribosomal protein S15	translation	small ribosomal subunit	RNA binding
SWM	XLOC_038129	Rpl34-ps1	9:78175302-78175633	121.145	471.672	1.96105	2.91932	5e-05	0.00590688	Up	unknown	unknown	unknown	unknown
SWM	XLOC_030860	Rpsa-ps10	X:79195046-79195448	39.3222	157.303	2.00013	3.31129	5e-05	0.00590688	Up	unknown	unknown	unknown	unknown
SWM	XLOC_017518	Gm5805	13:75644895-75645171	214.745	932.559	2.11857	2.98716	5e-05	0.00590688	Up	unknown	unknown	unknown	unknown
SWM	XLOC_032991	Mrpl48-ps	7:103812523-103813996	113.169	496.085	2.13211	3.28464	5e-05	0.00590688	Up	unknown	unknown	unknown	unknown
SWM	XLOC_003457	-	7:6131489-6156447	14.2393	64.7037	2.18397	3.75027	5e-05	0.00590688	Up	unknown	unknown	unknown	unknown
SWM	XLOC_010237	Serpina3j	12:104146381-104153870	1471.69	8229.85	2.48339	2.70233	5e-05	0.00590688	Up	MCG54087 (Serine (or cysteine) peptidase inhibitor, clade A (alpha-1 antiproteinase, antitrypsin), member 3J)	unknown	extracellular space	serine-type endopeptidase inhibitor activity
SWM	XLOC_000857	Gm15427	17:31152751-31165053	19.2857	121.177	2.65152	5.25498	5e-05	0.00590688	Up	unknown	unknown	unknown	unknown
SWM	XLOC_038471	Bhlhe40	11:61505143-61512931	1.73843	11.1536	2.68165	1.44537	5e-05	0.00590688	Up	Class E basic helix-loop-helix protein 40	circadian regulation of gene expression	nucleus	E-box binding
SWM	XLOC_032868	Mup18	4:61435789-61439743	20.1632	134.441	2.73718	3.70194	5e-05	0.00590688	Up	Major urinary protein 18	behavior	extracellular region	pheromone binding
SWM	XLOC_017264	AC158777.2	15:82687724-82707357	11.227	95.8239	3.09341	3.19919	5e-05	0.00590688	Up	unknown	unknown	unknown	unknown
SWM	XLOC_004637	Csrp2	5:113075838-113081584	2.42958	24.732	3.3476	1.93201	5e-05	0.00590688	Up	Cysteine and glycine-rich protein 2 (Fragment)	unknown	unknown	metal ion binding
SWM	XLOC_047600	Adat1	8:111966809-111992302	1.15568	13.5883	3.55555	3.32278	5e-05	0.00590688	Up	tRNA-specific adenosine deaminase 1 (mADAT1) (EC 3.5.4.34) (tRNA-specific adenosine-37 deaminase)	tRNA processing	unknown	metal ion binding
SWM	XLOC_022691	Gm4950	5:148871583-149015813	1.13629	24.9011	4.4538	2.16394	5e-05	0.00590688	Up	Proteasome subunit beta type (EC 3.4.25.1)	proteasome-mediated ubiquitin-dependent protein catabolic process	cytoplasm	threonine-type endopeptidase activity
SWM	XLOC_050062	Rn7sk	1:190117767-190219846	10.9942	266.797	4.60093	4.45315	5e-05	0.00590688	Up	unknown	unknown	unknown	unknown
SWM	XLOC_008666	Ints2	5:136908149-136918905	11.6973	352.617	4.91385	6.34443	5e-05	0.00590688	Up	Integrator complex subunit 2 (Int2)	snRNA 3'-end processing	cytoplasm	unknown
SWM	XLOC_045957	Tmem192	1:127205014-127774092	2.09566	80.2555	5.25912	4.04201	5e-05	0.00590688	Up	Transmembrane protein 192 (Fragment)	unknown	integral component of membrane	unknown
SWM	XLOC_032180	Sdhb	8:89027234-89068283	5.05356	216.928	5.42377	3.95296	5e-05	0.00590688	Up	Succinate dehydrogenase [ubiquinone] iron-sulfur subunit, mitochondrial (EC 1.3.5.1) (Iron-sulfur subunit of complex II) (Ip)	aerobic respiration	mitochondrial inner membrane	2 iron, 2 sulfur cluster binding
SWM	XLOC_020793	Kat2b	9:118606689-119043998	2.18445	97.1023	5.47417	3.89022	5e-05	0.00590688	Up	Histone acetyltransferase KAT2B (EC 2.3.1.48) (Histone acetyltransferase PCAF) (Histone acetylase PCAF) (Lysine acetyltransferase 2B) (P300/CBP-associated factor) (P/CAF)	cell cycle	A band	acetyltransferase activity
SWM	XLOC_021572	Slc22a7	10:89574019-89632022	1.08835	83.4606	6.26088	5.05567	5e-05	0.00590688	Up	Solute carrier family 22 member 7	unknown	integral component of membrane	organic anion transmembrane transporter activity
SWM	XLOC_034328	Tacc3	16:36156810-36161948	0	4.95788	inf	nan	5e-05	0.00590688	Up	Transforming acidic coiled-coil-containing protein 3 (ARNT-interacting protein)	astral microtubule organization	centrosome	protein domain specific binding
SWM	XLOC_021670	2410015M20Rik	6:125083436-125084029	0	2.45882	inf	nan	5e-05	0.00590688	Up	Sr104 protein (Fragment)	unknown	unknown	unknown
SWM	XLOC_027946	-	1:49555658-49555858	0	33.3146	inf	nan	5e-05	0.00590688	Up	unknown	unknown	unknown	unknown
SWM	XLOC_037319	-	4:86670282-86670417	0	342.137	inf	nan	5e-05	0.00590688	Up	unknown	unknown	unknown	unknown
SWM	XLOC_047692	-	8:47701637-47706774	0	7.98059	inf	nan	5e-05	0.00590688	Up	unknown	unknown	unknown	unknown
SWM	XLOC_001495	-	8:18845941-18846120	0	76.7844	inf	nan	5e-05	0.00590688	Up	unknown	unknown	unknown	unknown
SWM	XLOC_003528	-	1:105114691-105114848	0	104.561	inf	nan	5e-05	0.00590688	Up	unknown	unknown	unknown	unknown
SWM	XLOC_011810	-	10:40175629-40175761	0	445.59	inf	nan	5e-05	0.00590688	Up	unknown	unknown	unknown	unknown
SWM	XLOC_016884	-	12:108366893-108367033	0	280.071	inf	nan	5e-05	0.00590688	Up	unknown	unknown	unknown	unknown
SWM	XLOC_032459	Gm11808	9:96895657-96896147	0	3.64262	inf	nan	5e-05	0.00590688	Up	unknown	unknown	unknown	unknown
SWM	XLOC_020467	Gm15318	X:8042942-8074760	0	1.81994	inf	nan	5e-05	0.00590688	Up	unknown	unknown	unknown	unknown
SWM	XLOC_003938	Gpx4-ps2	16:50665007-50666346	0	1.00234	inf	nan	5e-05	0.00590688	Up	unknown	unknown	unknown	unknown
SWM	XLOC_006694	Hint1	5:34007178-34187834	1.71874	0.112112	-3.93833	-0.295492	0.0001	0.01	Down	Histidine triad nucleotide-binding protein 1 (EC 3.-.-.-) (Adenosine 5'-monophosphoramidase) (Protein kinase C inhibitor 1) (Protein kinase C-interacting protein 1) (PKCI-1)	intrinsic apoptotic signaling pathway by p53 class mediator	cytosol	hydrolase activity
SWM	XLOC_008915	Acly	11:100476352-100528000	75.412	35.0778	-1.10424	-1.72448	0.0001	0.01	Down	ATP-citrate synthase (EC 2.3.3.8) (ATP-citrate (pro-S-)-lyase) (Citrate cleavage enzyme)	acetyl-CoA biosynthetic process	cytoplasm	ATP binding
SWM	XLOC_007160	Wfdc21	6:72385216-72390703	201.077	424.163	1.07687	1.89358	0.0001	0.01	Up	Protein Wfdc21 (Wdnm1-like protein)	response to lipopolysaccharide	extracellular space	enzyme activator activity
SWM	XLOC_026473	Rpl35	6:115774537-115808747	749.218	1612.32	1.10568	2.00251	0.0001	0.01	Up	60S ribosomal protein L35	maturation of LSU-rRNA from tricistronic rRNA transcript (SSU-rRNA, 5.8S rRNA, LSU-rRNA)	cytosolic large ribosomal subunit	mRNA binding
SWM	XLOC_019847	Gm9575	X:152908777-152910296	58.6668	128.206	1.12785	1.78258	0.0001	0.01	Up	unknown	unknown	unknown	unknown
SWM	XLOC_035453	Ift22	13:58157594-58164693	74.1863	163.205	1.13746	1.90452	0.0001	0.01	Up	Intraflagellar transport protein 22 homolog (Fragment)	unknown	centrosome	unknown
SWM	XLOC_007840	Sec61g	4:140961202-140979193	323.696	719.752	1.15286	1.94941	0.0001	0.01	Up	Protein transport protein Sec61 subunit gamma	protein targeting	endoplasmic reticulum membrane	P-P-bond-hydrolysis-driven protein transmembrane transporter activity
SWM	XLOC_006105	Hsd17b6	X:152001844-152004442	236.747	531.079	1.16558	2.00227	0.0001	0.01	Up	17-beta-hydroxysteroid dehydrogenase type 6 (17-beta-HSD 6) (17-beta-HSD6) (EC 1.1.1.105) (EC 1.1.1.239) (EC 1.1.1.62) (17-beta-HSD9) (3-alpha->beta-hydroxysteroid epimerase) (3-alpha->beta-HSE) (Oxidative 3-alpha hydroxysteroid dehydrogenase)	steroid metabolic process	early endosome membrane	estradiol 17-beta-dehydrogenase activity
SWM	XLOC_033437	Eif3i	3:89259357-89267079	118.899	268.847	1.17704	1.88353	0.0001	0.01	Up	Eukaryotic translation initiation factor 3 subunit I (eIF3i) (Eukaryotic translation initiation factor 3 subunit 2) (eIF-3-beta) (eIF3 p36)	formation of cytoplasmic translation initiation complex	eukaryotic 43S preinitiation complex	translation initiation factor activity
SWM	XLOC_031095	Usp45	19:47067604-47090625	233.624	574.259	1.29751	2.12385	0.0001	0.01	Up	Ubiquitin carboxyl-terminal hydrolase 45 (Fragment)	protein deubiquitination	unknown	thiol-dependent ubiquitinyl hydrolase activity
SWM	XLOC_036002	Haus3	11:59183856-59192212	25.8127	63.6594	1.30229	1.86318	0.0001	0.01	Up	HAUS augmin-like complex subunit 3	cell division	centrosome	unknown
SWM	XLOC_047178	Rpl18a	4:136028264-136053428	651.59	1623.81	1.31735	2.10346	0.0001	0.01	Up	60S ribosomal protein L18a	cytoplasmic translation	cytosolic large ribosomal subunit	RNA binding
SWM	XLOC_049693	Atp5l	5:145183697-145192062	274.537	696.407	1.34293	2.13398	0.0001	0.01	Up	ATP synthase subunit g, mitochondrial (ATPase subunit g)	ATP metabolic process	mitochondrial inner membrane	proton-exporting ATPase activity, phosphorylative mechanism
SWM	XLOC_031460	Orm1	7:125467639-125491596	18.6564	47.4575	1.34696	1.98907	0.0001	0.01	Up	Alpha-1-acid glycoprotein	regulation of immune system process	extracellular space	unknown
SWM	XLOC_051132	Slc25a14	17:46432184-46438839	44.0917	113.696	1.3666	2.09321	0.0001	0.01	Up	Brain mitochondrial carrier protein 1	mitochondrial transport	integral component of membrane	unknown
SWM	XLOC_021254	Rps10	10:128548113-128549305	2111.29	5681.71	1.4282	2.09877	0.0001	0.01	Up	40S ribosomal protein S10	ribosomal small subunit assembly	cytosol	RNA binding
SWM	XLOC_045130	Fuom	7:45125443-45136432	1582.51	4963.97	1.64928	2.26119	0.0001	0.01	Up	Fucose mutarotase (Fragment)	monosaccharide metabolic process	unknown	isomerase activity
SWM	XLOC_018449	AC118710.5	15:75427604-75431829	139.474	304.185	1.12495	1.82258	0.00015	0.01	Up	unknown	unknown	unknown	unknown
SWM	XLOC_046257	Sall1	3:93555079-93564643	227.4	504.787	1.15044	1.93055	0.00015	0.01	Up	Sal-like 1 (Drosophila) (Sal-like protein 1)	adrenal gland development	chromocenter	beta-catenin binding
SWM	XLOC_022009	Greb1l	15:75596627-75599481	38.3697	96.1514	1.32534	1.9403	0.00015	0.01	Up	GREB1-like protein	branching involved in ureteric bud morphogenesis	integral component of membrane	unknown
SWM	XLOC_007740	Gm27517	12:54696781-54696945	274.672	1247.73	2.18353	8.23066	0.00015	0.01	Up	unknown	unknown	unknown	unknown
SWM	XLOC_038562	8430408G22Rik	17:56607451-56609771	143.538	308.578	1.1042	1.90867	0.0002	0.02	Up	RIKEN cDNA 8430408G22 gene (Fragment)	unknown	unknown	unknown
SWM	XLOC_033233	Uqcrh	17:27122662-27133916	130.375	285.848	1.13258	1.88208	0.0002	0.02	Up	Uncharacterized protein (Fragment)	mitochondrial electron transport, ubiquinol to cytochrome c	mitochondrion	ubiquinol-cytochrome-c reductase activity
SWM	XLOC_028242	Spata5	7:19149721-19153542	31.5164	69.1703	1.13405	1.9132	0.0002	0.02	Up	Spermatogenesis-associated protein 5 (Spermatogenesis-associated factor protein)	brain development	cytoplasm	ATP binding
SWM	XLOC_017994	Rpl30	11:78176710-78183584	381.225	840.956	1.14139	1.83288	0.0002	0.02	Up	60S ribosomal protein L30	antimicrobial humoral immune response mediated by antimicrobial peptide	cytosolic large ribosomal subunit	RNA binding
SWM	XLOC_008219	Guk1	12:87106860-87266272	628.971	1601.89	1.34871	1.89305	0.0002	0.02	Up	Guanylate kinase	ATP metabolic process	cytosol	guanylate kinase activity
SWM	XLOC_050093	Cox7a2	3:57644348-57651715	13.3958	38.1704	1.51068	1.84229	0.0002	0.02	Up	Cytochrome c oxidase subunit 7A2, mitochondrial (Cytochrome c oxidase subunit VIIa-liver/heart) (Cytochrome c oxidase subunit VIIa-L)	unknown	mitochondrial inner membrane	cytochrome-c oxidase activity
SWM	XLOC_003491	-	1:172990330-172998325	1.37385	224.804	7.3543	5.04905	0.0002	0.02	Up	unknown	unknown	unknown	unknown
SWM	XLOC_042838	Zfp787	2:170108642-170148103	2.08352	0.34853	-2.57967	-1.11419	0.00025	0.02	Down	Zinc finger protein 787 (Fragment)	unknown	unknown	nucleic acid binding
SWM	XLOC_021481	Ppp1r11	4:105157202-105232764	26.3918	12.3983	-1.08995	-1.7781	0.00025	0.02	Down	E3 ubiquitin-protein ligase PPP1R11 (EC 2.3.2.27) (Protein phosphatase 1 regulatory subunit 11) (T-complex testis expressed protein 5) (Tctex-5)	defense response to Gram-positive bacterium	cytoplasm	protein phosphatase 1 binding
SWM	XLOC_024430	Psd4	X:155323917-155340754	136.653	275.176	1.00984	1.81781	0.00025	0.02	Up	PH and SEC7 domain-containing protein 4 (Exchange factor for ADP-ribosylation factor guanine nucleotide factor 6 B) (Exchange factor for ARF6 B) (Pleckstrin homology and SEC7 domain-containing protein 4)	regulation of ARF protein signal transduction	ruffle membrane	ARF guanyl-nucleotide exchange factor activity
SWM	XLOC_051984	Hsd17b10	4:43654125-43656466	176.467	360.049	1.02879	1.79708	0.00025	0.02	Up	3-hydroxyacyl-CoA dehydrogenase type-2 (EC 1.1.1.35) (17-beta-hydroxysteroid dehydrogenase 10) (17-beta-HSD 10) (EC 1.1.1.51) (3-hydroxy-2-methylbutyryl-CoA dehydrogenase) (EC 1.1.1.178) (3-hydroxyacyl-CoA dehydrogenase type II) (Endoplasmic reticulum-associated amyloid beta-peptide-binding protein) (Mitochondrial ribonuclease P protein 2) (Mitochondrial RNase P protein 2) (Type II HADH)	mitochondrial tRNA 3'-end processing	endoplasmic reticulum	3-hydroxy-2-methylbutyryl-CoA dehydrogenase activity
SWM	XLOC_019279	Cpox	9:79598990-79759878	219.07	462.621	1.07844	1.88059	0.00025	0.02	Up	Oxygen-dependent coproporphyrinogen-III oxidase, mitochondrial (COX) (Coprogen oxidase) (Coproporphyrinogenase) (EC 1.3.3.3)	heme biosynthetic process	cytosol	coproporphyrinogen oxidase activity
SWM	XLOC_045384	Pet100	4:63344453-63353952	644.457	1363.06	1.0807	1.84322	0.00025	0.02	Up	Protein PET100 homolog, mitochondrial	mitochondrial respiratory chain complex IV assembly	integral component of mitochondrial inner membrane	unfolded protein binding
SWM	XLOC_032862	Gm21320	13:28257527-28258134	81.6221	174.827	1.0989	1.81621	0.00025	0.02	Up	Major urinary protein 1	unknown	unknown	small molecule binding
SWM	XLOC_018316	AL772386.1	15:58888942-58939488	506.038	1121.77	1.14847	1.92354	0.00025	0.02	Up	unknown	unknown	unknown	unknown
SWM	XLOC_037660	Adck2	6:39573872-39725463	166.385	388.878	1.22479	1.84968	0.00025	0.02	Up	Uncharacterized aarF domain-containing protein kinase 2 (EC 2.7.11.-)	unknown	integral component of membrane	ATP binding
SWM	XLOC_014105	Gm10260	7:137437613-137468594	32.0139	80.291	1.32654	1.78833	0.00025	0.02	Up	Uncharacterized protein	ribosome biogenesis	cytosol	RNA binding
SWM	XLOC_020425	Rpl10a	14:30654359-30691317	4.93868	13.1774	1.41587	1.87394	0.00025	0.02	Up	Ribosomal protein	translation	large ribosomal subunit	RNA binding
SWM	XLOC_036727	Crybb3	16:58669913-58680391	12.3	3.89098	-1.66045	-1.90196	0.0003	0.02	Down	Beta-crystallin B3 (Fragment)	visual perception	unknown	structural constituent of eye lens
SWM	XLOC_007437	Rdm1	9:98422960-98446575	24.778	51.7557	1.06266	1.7975	0.0003	0.02	Up	RAD52 motif-containing protein 1 (Fragment)	DNA recombination	unknown	unknown
SWM	XLOC_007256	Tob1	11:69838513-69839618	328.715	689.435	1.06858	1.86975	0.0003	0.02	Up	Uncharacterized protein	negative regulation of cell proliferation	unknown	unknown
SWM	XLOC_037192	Atp5j2	2:10056015-10080510	266.47	563.612	1.08073	1.85191	0.0003	0.02	Up	ATP synthase subunit f, mitochondrial	ATP biosynthetic process	integral component of membrane	ATPase activity
SWM	XLOC_048263	Rps25	17:33951998-33967036	460.73	1031.51	1.16277	1.89807	0.0003	0.02	Up	40S ribosomal protein S25	ribosomal small subunit assembly	cytosolic small ribosomal subunit	structural constituent of ribosome
SWM	XLOC_027627	Mafb	10:117277330-117282321	21.6167	49.7655	1.203	1.85004	0.0003	0.02	Up	Transcription factor MafB (Maf-B) (Kreisler) (Segmentation protein Kr) (Transcription factor Maf-1) (V-maf musculoaponeurotic fibrosarcoma oncogene homolog B)	abducens nerve formation	nucleoplasm	DNA binding
SWM	XLOC_028143	Nceh1	16:15848440-15863369	19.5808	47.1865	1.26893	1.83437	0.0003	0.02	Up	Neutral cholesterol ester hydrolase 1	protein dephosphorylation	membrane	phosphate ion binding
SWM	XLOC_045749	Ppp1r3b	17:36942903-36951741	83.9312	223.049	1.41008	1.90339	0.0003	0.02	Up	Protein phosphatase 1 regulatory subunit 3B (Hepatic glycogen-targeting protein phosphatase 1 regulatory subunit GL) (Protein phosphatase 1 regulatory subunit 4) (PP1 subunit R4) (Protein phosphatase 1 subunit GL) (PTG)	glycogen metabolic process	glycogen granule	enzyme binding
SWM	XLOC_002726	Tmem163	11:76406951-76416292	16.1913	61.7572	1.93139	1.6499	0.0003	0.02	Up	Transmembrane protein 163 (Synaptic vesicle membrane protein of 31 kDa)	unknown	cell junction	zinc ion binding
SWM	XLOC_029004	Gstm5	18:10325176-10562934	0.118304	2.4567	4.37615	0.518082	0.0003	0.02	Up	Glutathione S-transferase Mu 5	metabolic process	sperm fibrous sheath	glutathione transferase activity
SWM	XLOC_040912	Snrpd2	12:108836020-108856815	304.93	603.554	0.985006	1.72228	0.00035	0.03	Up	Small nuclear ribonucleoprotein Sm D2 (Sm-D2) (snRNP core protein D2)	spliceosomal snRNP assembly	catalytic step 2 spliceosome	U1 snRNP binding
SWM	XLOC_044978	Dctpp1	2:148871721-148875692	157.726	329.906	1.06463	1.75997	0.00035	0.03	Up	dCTP pyrophosphatase 1 (EC 3.6.1.12) (Deoxycytidine-triphosphatase 1) (dCTPase 1) (RS21-C6)	dCTP catabolic process	cytosol	dCTP diphosphatase activity
SWM	XLOC_048834	Gm10123	18:75005859-75009935	60.7098	130.422	1.10318	1.83432	0.00035	0.03	Up	unknown	unknown	unknown	unknown
SWM	XLOC_032425	Mrpl20	11:120484612-120489065	191.741	421.3	1.13569	1.82527	0.00035	0.03	Up	Mrpl20 protein	translation	ribosome	rRNA binding
SWM	XLOC_012473	Idnk	10:127990852-128007903	395.668	919.901	1.21719	1.62338	0.00035	0.03	Up	Probable gluconokinase (EC 2.7.1.12) (Gluconate kinase)	D-gluconate catabolic process	unknown	ATP binding
SWM	XLOC_007336	Psmb3	17:15460497-15498301	172.68	447.593	1.37409	1.89122	0.00035	0.03	Up	Proteasome subunit beta type-3 (EC 3.4.25.1) (Proteasome chain 13) (Proteasome component C10-II) (Proteasome theta chain)	proteasome-mediated ubiquitin-dependent protein catabolic process	cytosol	endopeptidase activity
SWM	XLOC_027845	Psma7	2:24367579-24414954	6.57771	1.11554	-2.55985	-1.81094	0.0004	0.03	Down	Proteasome subunit alpha type-7 (EC 3.4.25.1) (Proteasome subunit RC6-1)	ubiquitin-dependent protein catabolic process	cytosol	identical protein binding
SWM	XLOC_051337	Ssr4	1:88406960-88426577	206.107	417.703	1.01908	1.76926	0.0004	0.03	Up	Translocon-associated protein subunit delta (TRAP-delta) (Signal sequence receptor subunit delta) (SSR-delta)	unknown	integral component of membrane	unknown
SWM	XLOC_025502	Atrn	9:44912556-44921489	359.507	733.524	1.02882	1.79117	0.0004	0.03	Up	Attractin	unknown	integral component of membrane	unknown
SWM	XLOC_029832	Commd2	8:3707063-3739044	56.2955	116.186	1.04534	1.75942	0.0004	0.03	Up	COMM domain-containing protein 2	regulation of transcription, DNA-templated	cytoplasm	unknown
SWM	XLOC_021347	Rps18	7:81342731-81345254	654.602	1353.22	1.04771	1.81989	0.0004	0.03	Up	40S ribosomal protein S18 (Ke-3) (Ke3)	ribosome biogenesis	cytosol	protein kinase binding
SWM	XLOC_043187	Apoc2	7:19668096-19681576	5438.52	15105.4	1.47378	1.89623	0.0004	0.03	Up	Apolipoprotein C-II (Apo-CII) (ApoC-II) (Apolipoprotein C2)	cholesterol efflux	chylomicron	lipase inhibitor activity
NALB	XLOC_042306	Ampd3	7:110766676-110844457	8.74551	0.0958994	-6.51088	-0.431011	5e-05	0.03	Down	AMP deaminase 3 (EC 3.5.4.6) (AMP deaminase H-type) (AMP deaminase isoform E) (Heart-type AMPD)	ADP metabolic process	unknown	AMP deaminase activity
NALB	XLOC_028270	Larp1b	3:40949834-41040234	3.03979	0.0948926	-5.00153	-0.315235	5e-05	0.03	Down	La ribonucleoprotein domain family, member 1B	unknown	unknown	RNA binding
NALB	XLOC_000446	Carf	1:60069784-60153953	1.22639	0.142422	-3.10617	-0.476699	5e-05	0.03	Down	Calcium-responsive transcription factor (ECBRC-FC1)	cellular response to potassium ion	nucleolus	RNA polymerase II proximal promoter sequence-specific DNA binding
NALB	XLOC_003819	Sult3a1	10:33851034-33879557	33.9722	4.78347	-2.82823	-2.68461	5e-05	0.03	Down	Amine sulfotransferase (EC 2.8.2.3) (SULT-X2) (Sulfotransferase 3A1) (ST3A1)	sulfation	cytoplasm	amine sulfotransferase activity
NALB	XLOC_027967	-	2:147936781-147942965	4.08209	0.646196	-2.65926	-2.18222	5e-05	0.03	Down	unknown	unknown	unknown	unknown
NALB	XLOC_023566	Neat1	19:5817196-5845554	75.0545	13.3262	-2.49367	-2.46453	5e-05	0.03	Down	unknown	unknown	unknown	unknown
NALB	XLOC_013346	Carmil1	13:24012343-24280795	3.29912	0.725186	-2.18566	-0.998317	5e-05	0.03	Down	F-actin-uncapping protein LRRC16A	barbed-end actin filament uncapping	lamellipodium	unknown
NALB	XLOC_009161	Socs3	11:117966078-117970047	8.53324	1.88917	-2.17534	-1.87857	5e-05	0.03	Down	Uncharacterized protein	JAK-STAT cascade	intracellular	unknown
NALB	XLOC_018774	-	15:75214574-75215317	1.04784	0	NA	nan	5e-05	0.03	Down	unknown	unknown	unknown	unknown
NALB	XLOC_022525	-	18:20933547-20935222	5.32172	0	NA	nan	5e-05	0.03	Down	unknown	unknown	unknown	unknown
NALB	XLOC_033976	-	4:150707642-150708195	1.75879	0	NA	nan	5e-05	0.03	Down	unknown	unknown	unknown	unknown
NALB	XLOC_039187	-	6:35848047-35864211	4.06048	0	NA	nan	5e-05	0.03	Down	unknown	unknown	unknown	unknown
NALB	XLOC_040587	-	6:148637430-148637996	1.17531	0	NA	nan	5e-05	0.03	Down	unknown	unknown	unknown	unknown
NALB	XLOC_045256	-	7:14403590-14404300	1.08034	0	NA	nan	5e-05	0.03	Down	unknown	unknown	unknown	unknown
NALB	XLOC_045338	-	7:106619579-106620440	1.41315	0	NA	nan	5e-05	0.03	Down	unknown	unknown	unknown	unknown
NALB	XLOC_006874	Rpl26	11:68901582-68906989	135.272	419.111	1.63147	1.99441	5e-05	0.03	Up	60S ribosomal protein L26	translation	large ribosomal subunit	structural constituent of ribosome
NALB	XLOC_010279	Cyp46a1	12:108334380-108362338	38.2233	124.461	1.70317	2.25732	5e-05	0.03	Up	Cholesterol 24-hydroxylase (Fragment)	cholesterol catabolic process	unknown	heme binding
NALB	XLOC_021857	-	17:5492009-5492371	0	2.88395	inf	nan	5e-05	0.03	Up	unknown	unknown	unknown	unknown
NALB	XLOC_014326	-	13:37539625-37539944	0	5.55185	inf	nan	5e-05	0.03	Up	unknown	unknown	unknown	unknown
NALB	XLOC_003058	Gm15429	1:161726241-161727489	0	2.56526	inf	nan	5e-05	0.03	Up	unknown	unknown	unknown	unknown
NALB	XLOC_045342	-	7:110648596-110648781	0	28.406	inf	nan	5e-05	0.03	Up	unknown	unknown	unknown	unknown
SWM	XLOC_021247	Uqcc2	1:57388236-57417953	2.33211	0.325196	-2.84225	-0.705679	0.00045	0.03	Down	Ubiquinol-cytochrome-c reductase complex assembly factor 2	mitochondrial respiratory chain complex III assembly	mitochondrial inner membrane	unknown
SWM	XLOC_014766	Mbl1	2:160363702-160367065	8.07645	2.89733	-1.479	-1.99424	0.00045	0.03	Down	Mannose-binding protein A (MBP-A) (Mannan-binding protein) (Ra-reactive factor polysaccharide-binding component p28B) (RaRF p28B)	complement activation, classical pathway	collagen trimer	calcium-dependent protein binding
SWM	XLOC_047518	Agrp	8:105566323-105682922	1.83011	0	NA	nan	0.00045	0.03	Down	Agouti-related protein (Fragment)	adult feeding behavior	extracellular region	neuropeptide hormone activity
SWM	XLOC_032712	Hint2	11:54866382-54870501	421.626	852.732	1.01613	1.76841	0.00045	0.03	Up	Histidine triad nucleotide-binding protein 2, mitochondrial (HINT-2) (EC 3.-.-.-) (HINT-3)	apoptotic process	mitochondrion	hydrolase activity
SWM	XLOC_006936	Psmb6	14:54609318-54618022	79.2541	174.833	1.14142	1.67858	0.00045	0.03	Up	Proteasome subunit beta type-6 (EC 3.4.25.1) (Low molecular mass protein 19) (Macropain delta chain) (Multicatalytic endopeptidase complex delta chain) (Proteasome delta chain) (Proteasome subunit Y)	proteolysis involved in cellular protein catabolic process	cytosol	cadherin binding
SWM	XLOC_049403	Tmem205	8:64945589-64969036	19.1097	45.1035	1.23894	1.75531	0.00045	0.03	Up	Transmembrane protein 205 (Fragment)	unknown	integral component of membrane	unknown
SWM	XLOC_044930	Nsmce1	9:109832748-109843290	46.09	112.389	1.28598	1.84584	0.00045	0.03	Up	Non-structural maintenance of chromosomes element 1 homolog (Fragment)	DNA repair	Smc5-Smc6 complex	unknown
SWM	XLOC_037245	Gm42791	4:60817588-60821463	9.31844	30.2652	1.6995	1.94697	0.00045	0.03	Up	Uncharacterized protein (Fragment)	unknown	unknown	unknown
SWM	XLOC_032734	Tomm5	11:94211453-94215495	12.4472	4.66849	-1.4148	-1.86856	0.0005	0.03	Down	Mitochondrial import receptor subunit TOM5 homolog	protein targeting to mitochondrion	integral component of membrane	unknown
SWM	XLOC_010065	Gstz1	19:4035405-4046006	125.317	265.042	1.08064	1.86649	0.0005	0.03	Up	Maleylacetoacetate isomerase (MAAI) (EC 5.2.1.2) (GSTZ1-1) (Glutathione S-transferase zeta 1) (EC 2.5.1.18)	glutathione metabolic process	mitochondrion	glutathione transferase activity
SWM	XLOC_034000	Gm15772	1:95498620-95499151	80.0287	178.95	1.16096	1.82796	0.0005	0.03	Up	unknown	unknown	unknown	unknown
SWM	XLOC_050897	Mid1ip1	2:71453275-71537891	12.8178	30.8731	1.26821	1.82978	0.0005	0.03	Up	Mid1-interacting protein 1 (Gastrulation-specific G12-like protein) (Mid1-interacting G12-like protein) (Protein STRAIT11499 homolog) (Spot 14-related protein) (S14R) (Spot 14-R)	lipid metabolic process	cytoplasm	identical protein binding
SWM	XLOC_051783	Rpl36a	17:56613169-56626927	1496.41	3729.34	1.31741	1.88239	0.0005	0.03	Up	60S ribosomal protein L36a	translation	ribosome	structural constituent of ribosome
SWM	XLOC_032865	Mup15	5:100798626-100804589	22.1474	57.7352	1.38231	1.85759	0.0005	0.03	Up	Major urinary protein 15	unknown	unknown	small molecule binding
SWM	XLOC_047929	Pin1	8:3621547-3625848	96.7577	271.279	1.48733	1.70627	0.0005	0.03	Up	Peptidyl-prolyl cis-trans isomerase NIMA-interacting 1 (EC 5.2.1.8) (Peptidyl-prolyl cis-trans isomerase Pin1) (PPIase Pin1)	cell cycle	cytoplasm	beta-catenin binding
SWM	XLOC_050854	Gm14820	11:3517522-3540612	0.0171814	1.05483	5.94001	0.182076	0.0005	0.03	Up	unknown	unknown	unknown	unknown
SWM	XLOC_039650	Vamp8	4:21727700-21837872	0.239882	17.1138	6.15669	1.54679	0.0005	0.03	Up	Vesicle-associated membrane protein 8	vesicle-mediated transport	integral component of membrane	unknown
SWM	XLOC_023504	Ndufs8	8:83566670-83571626	327.943	643.66	0.972855	1.71888	0.00055	0.04	Up	NADH dehydrogenase [ubiquinone] iron-sulfur protein 8, mitochondrial (EC 1.6.5.3) (EC 1.6.99.3) (Complex I-23kD) (CI-23kD) (NADH-ubiquinone oxidoreductase 23 kDa subunit)	mitochondrial respiratory chain complex I assembly	mitochondrial respiratory chain complex I	4 iron, 4 sulfur cluster binding
SWM	XLOC_046580	Gm21399	1:166431704-166431875	2277.68	4766.93	1.06549	1.79645	0.00055	0.04	Up	unknown	unknown	unknown	unknown
SWM	XLOC_038677	2010008C14Rik	4:107889812-107899384	44.2561	106.518	1.26715	1.70686	0.00055	0.04	Up	unknown	unknown	unknown	unknown
SWM	XLOC_014603	Anxa11	14:25841827-25886931	13.39	4.61486	-1.5368	-1.7569	0.0006	0.04	Down	Annexin	unknown	cytoplasm	calcium-dependent phospholipid binding
SWM	XLOC_006909	Tmem256	8:105326353-105347953	50.0982	107.197	1.09744	1.72782	0.0006	0.04	Up	Transmembrane protein 256	unknown	integral component of membrane	unknown
SWM	XLOC_031709	Plpp3	9:20652094-20666584	5.80706	12.7528	1.13493	1.76243	0.0006	0.04	Up	Phospholipid phosphatase 3 (EC 3.1.3.4) (Lipid phosphate phosphohydrolase 3) (PAP2-beta) (Phosphatidate phosphohydrolase type 2b) (Phosphatidic acid phosphatase 2b) (PAP-2b) (PAP2b)	Bergmann glial cell differentiation	endoplasmic reticulum membrane	integrin binding
SWM	XLOC_044621	Hbb-bt	10:45875290-45876086	51.087	114.872	1.169	1.76843	0.0006	0.04	Up	unknown	unknown	unknown	unknown
SWM	XLOC_026117	Atp5c1	6:124739182-124756524	290.945	703.705	1.27422	1.78537	0.0006	0.04	Up	ATP synthase subunit gamma	ATP synthesis coupled proton transport	myelin sheath	proton-transporting ATP synthase activity, rotational mechanism
SWM	XLOC_005763	Slc17a8	12:104314552-104414338	3291.17	11268.9	1.77568	1.5156	0.0006	0.04	Up	Vesicular glutamate transporter 3	unknown	integral component of membrane	L-glutamate transmembrane transporter activity
SWM	XLOC_027745	Zfp217	8:40423814-40634797	0.0539578	3.18596	5.88375	0.385705	0.0006	0.04	Up	Zfp217 protein (Fragment)	cell aging	histone deacetylase complex	RNA polymerase II proximal promoter sequence-specific DNA binding
SWM	XLOC_010175	Ttc8	15:75924675-75929832	39.3685	79.2619	1.00959	1.64283	0.00065	0.04	Up	Tetratricopeptide repeat protein 8 (Fragment)	non-motile cilium assembly	BBSome	unknown
SWM	XLOC_032671	Enho	16:23107443-23127742	37.4561	75.7228	1.01553	2.39844	0.00065	0.04	Up	Adropin (Energy homeostasis-associated protein)	positive regulation of Notch signaling pathway	extracellular region	unknown
SWM	XLOC_022392	BC031181	15:77369493-77376925	22.8059	92.6589	2.02252	2.25699	0.00065	0.04	Up	unknown	unknown	unknown	unknown
SWM	XLOC_043722	Flt3l	19:6057887-6059524	692.145	1378.83	0.994301	1.71779	0.0007	0.04	Up	FMS-like tyrosine kinase 3 ligand, isoform CRA_g	embryonic hemopoiesis	integral component of membrane	cytokine activity
SWM	XLOC_034929	Mrps18c	7:142532685-142540747	90.8077	190.217	1.06676	1.73124	0.0007	0.04	Up	28S ribosomal protein S18c, mitochondrial (MRP-S18-c) (Mrps18-c) (S18mt-c) (28S ribosomal protein S18-1, mitochondrial) (MRP-S18-1)	mitochondrial translation	cytosolic small ribosomal subunit	structural constituent of ribosome
SWM	XLOC_046592	Clec4g	11:120710941-120713756	74.5929	164.511	1.14107	1.73281	0.0007	0.04	Up	C-type lectin domain family 4 member G	negative regulation of T cell mediated immunity	integral component of membrane	polysaccharide binding
SWM	XLOC_017380	Gpihbp1	18:51865263-51865881	26.867	65.0326	1.27533	1.73554	0.0007	0.04	Up	Glycosylphosphatidylinositol-anchored high density lipoprotein-binding protein 1 (GPI-HBP1) (GPI-anchored HDL-binding protein 1) (High density lipoprotein-binding protein 1)	cholesterol homeostasis	anchored component of plasma membrane	chylomicron binding
SWM	XLOC_042369	Rexo5	11:101627194-101636100	17.9566	51.057	1.5076	1.79397	0.0007	0.04	Up	RNA exonuclease 5 short isoform (Fragment)	unknown	nucleolus	exonuclease activity
SWM	XLOC_049134	Itga9	11:86201360-86357602	2.61583	0.218142	-3.58393	-0.864545	0.00075	0.05	Down	Integrin alpha 9 protein	cell adhesion	alpha9-beta1 integrin-ADAM8 complex	unknown
SWM	XLOC_046710	Tdrp	5:119570129-119684724	11.5896	1.07202	-3.43442	-1.81955	0.00075	0.05	Down	Testis development-related protein	spermatogenesis	cytoplasm	unknown
SWM	XLOC_007042	Timm22	8:13952007-13975032	3.37096	0.67684	-2.31627	-1.20591	0.00075	0.05	Down	Mitochondrial import inner membrane translocase subunit Tim22	protein import into mitochondrial inner membrane	integral component of membrane	mitochondrion targeting sequence binding
SWM	XLOC_042606	Glrx3	14:57069425-57104750	93.8177	46.3058	-1.01867	-1.74769	0.00075	0.05	Down	Glutaredoxin-3	cell redox homeostasis	cell	electron transfer activity
SWM	XLOC_021079	Psmb1	2:180036366-180042445	103.174	208.348	1.01392	1.73627	0.00075	0.05	Up	Proteasome subunit beta type-1 (EC 3.4.25.1) (Macropain subunit C5) (Multicatalytic endopeptidase complex subunit C5) (Proteasome component C5) (Proteasome gamma chain)	proteolysis involved in cellular protein catabolic process	cytosol	threonine-type endopeptidase activity
SWM	XLOC_035483	Azgp1	2:130906494-131030333	2.54545	1.13519	-1.16499	-1.46848	0.0008	0.05	Down	Zinc-alpha-2-glycoprotein (Zn-alpha-2-GP) (Zn-alpha-2-glycoprotein)	cell adhesion	extracellular matrix	unknown
SWM	XLOC_009221	Cenpx	3:87357880-87371073	41.7943	79.1048	0.920458	1.61309	0.0008	0.05	Up	Centromere protein X	DNA repair	unknown	unknown
SWM	XLOC_000270	Rpl31	15:34440504-34444812	384.218	792.903	1.04522	1.70888	0.0008	0.05	Up	60S ribosomal protein L31	translation	ribosome	structural constituent of ribosome
SWM	XLOC_030150	Rps27	9:44403697-44418569	630.608	1348.08	1.09609	1.7015	0.0008	0.05	Up	40S ribosomal protein S27	ribosomal small subunit assembly	cytosolic small ribosomal subunit	metal ion binding
SWM	XLOC_001687	Prox1os	4:88599163-88599832	24.7964	57.7715	1.22023	1.65838	0.0008	0.05	Up	unknown	unknown	unknown	unknown
SWM	XLOC_049043	Nme6	12:69296680-69357165	0.177446	2.11875	3.57776	0.695285	0.0008	0.05	Up	Nucleoside diphosphate kinase 6 (NDK 6) (NDP kinase 6) (EC 2.7.4.6) (nm23-M6)	CTP biosynthetic process	mitochondrion	ATP binding
SWM	XLOC_044321	Rps17	7:28350651-28353155	841.347	1807.16	1.10295	1.77101	0.00085	0.05	Up	40S ribosomal protein S17	erythrocyte homeostasis	cytosolic small ribosomal subunit	structural constituent of ribosome
SWM	XLOC_007346	Rpl19	8:70894721-70897427	1574.18	3653.75	1.21478	1.71146	0.00085	0.05	Up	60S ribosomal protein L19	cytoplasmic translation	cytosolic large ribosomal subunit	5.8S rRNA binding
SWM	XLOC_039298	Rarres2	2:34777555-34799912	16.3829	49.2627	1.5883	1.81442	0.00085	0.05	Up	Retinoic acid receptor responder protein 2	antifungal humoral response	extracellular matrix	signaling receptor binding
